# Optimized reporters for multiplexed detection of transcription factor activity

**DOI:** 10.1101/2024.07.26.605239

**Authors:** Max Trauernicht, Teodora Filipovska, Chaitanya Rastogi, Bas van Steensel

**Affiliations:** Oncode Institute, Division of Gene regulation and Division of Molecular Genetics, Netherlands Cancer Institute, 1066 CX Amsterdam, the Netherlands; Department of Biological Sciences, Columbia University, New York, NY, USA

**Keywords:** MPRA, massively parallel reporter assay, TF, transcription factor, signaling pathways, reporter, specificity, multiplexed TF reporter assay, TF reporter assay

## Abstract

In any given cell type, dozens of transcription factors (TFs) act in concert to control the activity of the genome by binding to specific DNA sequences in regulatory elements. Despite their considerable importance in determining cell identity and their pivotal role in numerous disorders, we currently lack simple tools to directly measure the activity of many TFs in parallel. Massively parallel reporter assays (MPRAs) allow the detection of TF activities in a multiplexed fashion; however, we lack basic understanding to rationally design sensitive reporters for many TFs. Here, we use an MPRA to systematically optimize transcriptional reporters for 86 TFs and evaluate the specificity of all reporters across a wide array of TF perturbation conditions. We thus identified critical TF reporter design features and obtained highly sensitive and specific reporters for 60 TFs, many of which outperform available reporters. The resulting collection of “prime” TF reporters can be used to uncover TF regulatory networks and to illuminate signaling pathways.

**HIGHLIGHTS:**

- Systematic design and optimization of transcriptional reporters for 86 TFs
- Characterization of TF-specific reporter design optimization rules
- Evaluation of reporter TF-specificity across a wide array of TF perturbations
- Identification of a collection of 60 “prime” TF reporters with optimized performance
