## Supplementary material for "Optimized reporters for multiplexed detection of transcription factor activity": Table S1

### Sheet: README
Table S1
Properties of selected TF
Column name	Description
TF	Name of the TF
Alternative name	Alternative name of the TF (if available)
TFBS	Consensus TF binding site sequence
TFBS mutated	Sequence of the mutated TF binding site, mutated bases highlighted in red
Motif ID	Reference number of the selected motif
Motif database	Database of the motif
Lambert et al. - best motif?	Best motif according to motif curation: http://humantfs.ccbr.utoronto.ca/download.php (2. Human TF motifs - Motif list); heterodimeric motifs not reviewed (NA)
Published reporter source	Source of the published TF reporter sequence
Published reporter RE sequence	Sequence of the response element of the published reporter
TF cluster #	TF cluster number according to table S1 of Lambert et al. (PMID 29425488)
TF family	Family that the TF belongs to
Cell line specificity	Cell line specificity level and score according the the Human Protein Atlas (v.23)

### Sheet: Properties of selected TF
TF	Alternative name	TFBS	TFBS mutated	Motif ID	Motif database	Motif source	Lambert et al. - Best motif?	Published reporter source	Published reporter RE sequence	TF cluster #	TF family	Cell line specificity
AHR::ARNT		TGCGTG	TGAGAG	MA0006.1.jaspar	JASPAR (2019)	SELEX	NA	PMID:18297081, PMID:27211859	TCTCACGCAATCTCACGCAATCTCACGCAA, TTGCGTGAGAATTGCGTGAGAATTGCGTGAGAATTGCGTGAGAA		bHLH	Low specificity (ARNT: 0.21, AHR: 0.32)
AR	NR3C4	GGGTACACCGTGTACCT	GGATAGACCGTGCATCT	M05563_1.94d	CIS-BP (build 1.94)	SELEX	Yes			4	Nuclear receptor	Enriched (0.83)
CEBPB		ATTGCGCAAT	AGTGCGCAGT	M05589_1.94d	CIS-BP (build 1.94)	SELEX	Yes	PMID:18297081, PMID:27211859	ATTGCGCAATATTGCGCAATATTGCGCAAT, ATTGCGCAATATTGCGCAATATTGCGCAATATTGCGCAATGCTTGCATAAC	1	bZIP	Low specificty (0.18)
CREB1		TGACGTCA	TGAGTTCA	M10066_1.94d	CIS-BP (build 1.94)	SELEX	Yes	Promega (pGL4.29), PMID:18297081, PMID:27211859	TGACGTCAGCTGCCAGATCCCATGGCCGTCATACTGTGACGTCTTTCAGACACCCCATTGACGTCA, TGACGTCATGACGTCATGACGTCA, ACACCAGACATTGACGTAAGCTGCCAGATCCCATTCCCGTCATACTCTGACGTCTTTCAGACACCCCATTGACGTCAATGGGAGAAC	1	bZIP	Low specificty (0.14)
E2F1		TTTGGCGCCAAT	TTTGGATCCAAT	M05625_1.94d	CIS-BP (build 1.94)	SELEX	Yes	PMID:18297081	TTTGGCGCTTTGGCGC	1	Forkhead	Low specificty (0.14)
EGR1		TACGCCCACGCATT	TACGCACATGCATT	M05640_1.94d	CIS-BP (build 1.94)	SELEX	Yes	PMID:18297081, PMID:27211859	CGCCCCCGCCGCCCCCGC, CGCCCCCGCGCGCCCCCGCGCGCCCCCGCGCGCCCCCGCGCGCCCCCGCGCGCCCCCGCG	70	C2H2 ZF	Low specificty (0.24)
ELK1		ACCGGAAGT	ACCACAAGT	M05658_1.94d	CIS-BP (build 1.94)	SELEX	Yes	PMID:18297081, PMID:27211859	GGAGGAAGTGGAGGAAGTGGAGGAAGT, TTTGCAAAATGCAGGAATTGTTTTCACAGTTTTGCAAAATGCAGGAATTGTTTTCACAGT	1	tryptophan	Low specificty (0.12)
ESR1	NR3A1, ER-alpha	AAGGTCACGGTGACCTT	AAGTGCACGGTAATCTT	M08629_1.94d	CIS-BP (build 1.94)	SELEX	Yes	PMID:18297081	AGGTCACAGTGACCTAGGTCACAGTGACCT	16	Nuclear receptor	Enhanced (0.85)
ESRRB		CAAGGTCA	CAAGCTCT	M08637_1.94d	CIS-BP (build 1.94)	SELEX	Yes			5	Nuclear receptor	Enhanced (0.90)
ETS2		GACCGGAAGTACTTCCGGTC	_ACCAGAAGTACATCAGGT_	M08647_1.94d	CIS-BP (build 1.94)	SELEX	Yes	PMID:18297081	GGAGGAAGTGGAGGAAGTGGAGGAAGT	2	tryptophan	Low specificty (0.30)
FOS::JUN	AP-1	ATGAGTCATC	ACGAGGCTTC	MA0099.3.jaspar	JASPAR (2019)	SMiLE-seq	NA	Promega (pGL4.44,) PMID:27211859	TGAGTCAGTGACTCAGTGAGTCAGTGACTCAGTGAGTCAGTGACTCAG, ATGAGTCAGATGAGTCAGATGAGTCAGATGAGTCAGATGAGTCAGATGAGTCAG, TGAGTCAGTGAGTCACTGACTCACTGACTCATGAGTCAGCTGACTCTGAGTCAGTGAGTCAG		bZIP	Low specificty (FOS: 0.28, JUN: 0.20)
FOSL1		AATGACACG	AATCCCACG	M10098_1.94d	CIS-BP (build 1.94)	SELEX	Yes			14	bZIP	Low specificty (0.25)
FOXA1		CCTTAAGTAAACAAAC	CCTGAAGCGAACGAAC	M09569_1.94d	CIS-BP (build 1.94)	SELEX	Yes	PMID:18297081	GAGTGTTTACTTGAGTGTTTACTTGAGTGTTTACTT	1	Forkhead	Group enriched (0.65)
FOXO1		GTAAACATGTTTAC	GTACGCATCCTTAC	M05738_1.94d	CIS-BP (build 1.94)	SELEX	Yes	PMID:18297081, PMID:27211859	AGCAAAACAAAGCAAAACAAAGCAAAACAA, TCGAAAGTAAACAACTATGTAAACAACTATAAGTAAACAACTATGTAAACAACTATAAGTAAACAACTATGTAAACAAGATC	1	Forkhead	Enhanced (0.46)
GATA1		GATAAGAT	AACAAGAT	M06396_1.94d	CIS-BP (build 1.94)	SELEX	Yes	PMID:18297081	CTGATAACTGATAACTGATAA	2	Gata	Enriched (0.98)
GATA4		GAGATAACGC		M08711_1.94d	CIS-BP (build 1.94)	SELEX	Yes			2	Gata	Enhanced (0.69)
GBX2		TAATTG	TACCTG	M05758_1.94d	CIS-BP (build 1.94)	SELEX	Yes			1	Homeodomain	Enhanced (0.61)
GLI1		GACCACCC	GACCAATC	M00597_1.94d	CIS-BP (build 1.94)	PBM	No	PMID:18297081, PMID:27211859	GACCACCCAGACCACCCAGACCACCCA, GACCACCCACGACCACCCACGACCACCCACGACCACCCACGACCACCCACGACCACCCAC		C2H2 ZF	Group enriched (0.69)
GRHL1	TFCP2L2	AAACCGGTTT		M08737_1.94d	CIS-BP (build 1.94)	SELEX	Yes			1	Grainyhead	Low specificty (0.46)
HNF1A		AGTTAATCATTAACT	AGTTGATCATCAACT	M05796_1.94d	CIS-BP (build 1.94)	SELEX	Yes			14	Homeodomain	Enriched (0.80)
HNF4A		GGGGTCAAAGTCCAAT	GGAGTCAAAGCCCAAT	M05803_1.94d	CIS-BP (build 1.94)	SELEX	Yes	PMID:27211859	GGCAAAGGTCATGGCAAAGGTCATGGCAAAGGTCATGGCAAAGGTCATGGCAAAGGTCAT	6	Nuclear receptor	Group enriched (0.77)
HOMEZ		TATAATCGTTTT	TATAAGCATTTT	M05805_1.94d	CIS-BP (build 1.94)	SELEX	Yes			15	Homeodomain	Low specificty (0.20)
HSF1		GGAACGTTCTAGAAG	GTAACGTTGTAGAAG	M08813_1.94d	CIS-BP (build 1.94)	SELEX	Yes	Promega (pGL4.41), PMID:18297081	GAAGATTCTAGAACGTTCTGGAAGATTCTAGAACGTTC, CTCGAATGTTCGCGCTCGAATGTTCGCG	1	HSF	Low specificty (0.07)
IRF3		GGAAACGGAAACCGAAAC	GGAAACGCAAACCCAAAC	M08827_1.94d	CIS-BP (build 1.94)	SELEX	Yes	Promega, PMID:18297081, PMID:27211859	GAGAAGTGAAAGTGGAGAAGTGAAAGTGGAGAAGTGAAAGTGGAGAAGTGAAAGTGGAGAAGTGAAAGTGGAGAAGTGAAAGTGGAGAAGTGAAAGTGGAGAAGTGAAAGTG, CTAGTTTCACTTTCCCCTAGTTTCACTTTCCCCTAGTTTCACTTTCCCCTAGTTTCACTTTCCCCTAGTTTCACTTTCCC, ATAGGAAAACTGAAAGGGAGAAGTATAGGAAAACTGAAAGGGAGAAGTATAGGAAAACTGAAAGGGAGAAGTATAGGAAAACTGAAAGGGAGAAGT	1	tryptophan	Low specificty (0.08)
IRX3		TACATGAATATTCATGTA		IRX3.H12CORE.2.S.C	HOCOMOCO v12	SELEX	No				Homeodomain	Enhanced (0.49)
KLF4		CCACGCCC	CCAGGGCC	M08884_1.94d	CIS-BP (build 1.94)	SELEX	Yes			3	C2H2 ZF	Low specificty (0.41)
MAF::NFE2		ATGACTCAGCAATTT	ACGCCTCATGAATTT	MA0501.1.jaspar	JASPAR (2019)	ChIP-seq	NA	Promega, PMID:18297081, PMID:27211859	AATCGCAGTCACAGTGACTCAGCAGAATCTGAGAATCGCAGTCACAGTGACTCAGCAGAATCTGAG, TGCTGACTCAGCAACATTGTTGCTGACTCAGCAC		bZIP	Enriched (MAF: 0.71, NFE2: 0.83)
MEF2A		TCTAAAAATAGA	TCGAAAAATCGA	M05890_1.94d	CIS-BP (build 1.94)	SELEX	Yes			1	MADS box	Low specificty (0.19)
MTF1		AAGGCCGTGTGCAAAAG	AAGGCCATGTGTAAAAG	M08937_1.94d	CIS-BP (build 1.94)	SELEX	Yes	Promega (pGL4.40)	GTCTGCACACGGCCCGTCTGCACACGGCCCGTCTGCACACGGCCCGTCTGCACACGGCCCGTCTGCACACGGCCC	111	C2H2 ZF	Low specificty (0.18)
MYBL2		TTAACGGTTAT	TTCAAGGTTAT	M05924_1.94d	CIS-BP (build 1.94)	SELEX	Yes	PMID:18297081	CAACCGTTATCAACCGTTATCAACCGTTAT	4	tryptophan	Low specificty (0.18)
NEUROG2		AACATATGTT	AAGATATATT	M08951_1.94d	CIS-BP (build 1.94)	SELEX	Yes			2	bHLH	Enriched (0.92)
NFAT5		GTGGAAAGGTACG		M08955_1.94d	CIS-BP (build 1.94)	SELEX	Yes			5	Rel	Low specificty (0.20)
NFATC1		ATGGAAAAT	ATTGACAAT	M06405_1.94d	CIS-BP (build 1.94)	SELEX	Yes	Promega (pGL4.30)	GGAGGAAAAACTGTTTCATACAGAAGGCGTGGAGGAAAAACTGTTTCATACAGAAGGCGTGGAGGAAAAACTGTTTCATACAGAAGGCGT	1	Rel	Enhanced (0.58)
NFE2L2	NRF2	TGACTCAGCA	CGCCTCAGCA	M02705_1.94d	CIS-BP (build 1.94)	ChIP-seq	No	Promega (pGL4.37), PMID:18297081, PMID:27211859	TAGCTTGGAAATGACATTGCTAATGGTGACAAAGCAACTTTTAGCTTGGAAATGACATTGCTAATGGTGACAAAGCAACTTT, TGCGCCTGCGCA, CCCGTGACAAAGCACCCGTGACAAAGCACCCGTGACAAAGCACCCGTGACAAAGCACCCGTGACAAAGCACCCGTGACAAAGCA		bZIP	Low specificty (0.10)
NFIA		TTGGCACCGTGCCAA	TTAGCACCGTGACAA	M05935_1.94d	CIS-BP (build 1.94)	SELEX	Yes	PMID:18297081	GAGAAGGAGGCGTGGCCA	2	Smad	Low specificty (0.29)
NFKB1		GGGGAATCCCC	GGGGAATCTAC	M10276_1.94d	CIS-BP (build 1.94)	SMiLE-seq	Yes	Promega (pGL4.32), PMID:18297081	GGGAATTTCCGGGGACTTTCCGGGAATTTCCGGGGACTTTCCGGGAATTTCC, GGGAATTTCCGGGAATTTCCGGGAATTTCCGGGAATTTCC	4	Rel	Low specificty (0.27)
NFYA		AGCCAATCAG	AGTCTATCAG	M06672_1.94d	CIS-BP (build 1.94)	Misc	Yes	PMID:27211859	TTAAGTAAGCCAATTAAAGTGCAAAACACATTAAGTAAGCCAATTAAAGTGCAAAACACATTAAGTAAGCCAATTAAAGTGCAAAACACATTAAGTAAGCCAATTAAAGTGCAAAACACA		CCAAT	Low specificty (0.16)
NR1D1	Rev-Erb alpha	CTGACCTACTGACCCACATC	CTGAACTACGGATCCACATC	M08989_1.94d	CIS-BP (build 1.94)	SELEX	Yes			17	Nuclear receptor	Low specificty (0.20)
NR1H2	LXRB	TAAAGGTCAAAGGTCAACG	TAAAGGCCAGAGGTTAACG	M06684_1.94d	CIS-BP (build 1.94)	Misc	Yes	PMID:18297081, PMID:27211859	AGGTCATCTCAGGTCAAGGTCATCTCAGGTCA, AGCTTGCGGTTCCCAGGGTTTAAATAAGTTCATCTAGAT	13	Nuclear receptor	Low specificty (0.10)
NR1H4	FXR	GAGGTCATTGACCTT	GACGTCATCGACCTT	MA1146.1.jaspar	JASPAR (2019)	SMiLE-seq	NA	PMID:27211859	AAACTGAGGGTCAGTGACCCAAGTGAAAAACTGAGGGTCAGTGACCCAAGTGAAAAACTGAGGGTCAGTGACCCAAGTGAAAAACTGAGGGTCAGTGACCCAAGTGAA		Nuclear receptor	Enriched (0.84)
NR1I2	PXR	ATGAACTCGATGAACTC	ATCAATTCGATTAAGTC	M08993_1.94d	CIS-BP (build 1.94)	SELEX	Yes			12	Nuclear receptor	Enhanced (0.90)
NR1I3	CAR	AAAGTTCAT	AACGGTCAT	M08995_1.94d	CIS-BP (build 1.94)	SELEX	Yes	PMID:18297081	ACTGTACTTTCCTGACCTTGACTGTACTTTCCTGACCTTG	18	Nuclear receptor	Not detected
NR3C1	GR	GTACATTATGTTC	GTAAATTATTTTC	M10263_1.94d	CIS-BP (build 1.94)	SMiLE-seq	No	PMID:18297081, PMID:27211859	AGAACAGGATGTTCTAGAACAGGATGTTCTAGAACAGGATGTTCT, GGGAACATTATGTCCTGTGGGAACAGTATGTCCTGAGGGAACATTATGTCCTGTGGGAACATTATGTCCTGT		Nuclear receptor	Low specificty (0.22)
NR3C2	MR	GGGAACACAATGTTCCC	GGTAAGACAATGCTACC	M05959_1.94d	CIS-BP (build 1.94)	SELEX	Yes	PMID:18297081	CTGCACTCAGCCCGCTGCACTCAGCCCG	4	Nuclear receptor	Low specificty (0.49)
NR4A1	NUR77	TAAAGGTCAC	TAACGGCCAC	M09891_1.94d	CIS-BP (build 1.94)	SELEX	Yes			8	Nuclear receptor	Low specificty (0.31)
NR4A2	NURR1	GAGGTCATTGACCCC	GATGTCATTGTCCCC	MA1147.1.jaspar	JASPAR (2019)	SMiLE-seq	No				Nuclear receptor	Low specificty (0.47)
NR5A2	LRH-1	TTCAAGGTCAC	TTCACGATCAC	M10142_1.94d	CIS-BP (build 1.94)	SELEX	Yes			5	Nuclear receptor	Enhanced (0.64)
NRF1		TGCGCATGCGCA	TGCGTATTCGCA	M05963_1.94d	CIS-BP (build 1.94)	SELEX	Yes			12	Unknown	Low specificty (0.14)
ONECUT1		ATTATCGATCT	ATTAGCGAGCT	M07569_1.94d	CIS-BP (build 1.94)	SELEX	Yes	PMID:18297081	ATATTGATTTATATTGATTT	2	Homeodomain	Enhanced (0.81)
OTX1		TAATCCG	TCTTCCG	M05974_1.94d	CIS-BP (build 1.94)	SELEX	Yes			11	Homeodomain	Low specificty (0.42)
PAX6		CACGCATGACTGC	CAGGCAGGACTGC	M09045_1.94d	CIS-BP (build 1.94)	SELEX	Yes	PMID:18297081	TTCACGCCTGACTGATTCACGCCTGACTGA	19	Homeodomain	Low specificty (0.45)
PGR	NR3C3	GGTACACAGTGTTCC	GGTACACAGTCTTCC	M07575_1.94d	CIS-BP (build 1.94)	SELEX	Yes			4	Nuclear receptor	Enriched (0.96)
POU2F1	OCT1	TATGAATATTCATG	TATGAAGCTTCATG	M06001_1.94d	CIS-BP (build 1.94)	SELEX	Yes	PMID:18297081	ATGCAAATATGCAAATATGCAAAT	2	Homeodomain	Low specificty (0.24)
POU5F1	OCT4	AATTATGCTAATTAAG	AATTACGCTGATTAAG	M09082_1.94d	CIS-BP (build 1.94)	SELEX	Yes			20	Homeodomain	Enriched (0.81)
POU5F1::SOX2	OCT4::SOX2	CTTTGTTATGCAAAT	CTCTGTTACGCAAAT	MA0142.1.jaspar	JASPAR (2019)	ChIP-seq	NA				Homeodomain	Enhanced (POU5F1: 0.81, SOX2: 0.51)
PPARA	NR1C1	ATGTAGGTCAAAGGTCAT	ATGTAGATCGAACGTCAT	MA1148.1.jaspar	JASPAR (2019)	SMiLE-seq	No	PMID:18297081	TGACCTTTGTCCTTGACCTTTGTCCTTGACCTTTGTCCT		Nuclear receptor	Low specificty (0.22)
PPARG	NR1C3	AAAGGTCAAAAGGTCAC	AAACGTCGAAATGTCAC	PPARg_RXRa.pcm	Isakova2017 (PMID: 28092692)	SMiLE-seq	No	PMID:27211859 (3x)	GTAGGTCACGGTGACCTACTGTAGGTCACGGTGACCTACTGTAGGTCACGGTGACCTACT, CCTTTCCCGAACGTGACCTTTGTCCTGGTCCCCTTTTGCTCCTTTCCCGAACGTGACCTTTGTCCTGGTCCCCTTTTGCTCCTTTCCCGAACGTGACCTTTGTCCTGGTCCCCTTTTGCT, AGGTCAGAGGTCAAGGTCAGAGGTCAAGGTCAGAGGTCAAGGTCAGAGGTCAAGGTCAGAGGTCA		Nuclear receptor	Low specificty (0.40)
RARA		AAGGTCATTTGAGGTCA	AACCTCATTTGAGGTCA	M06033_1.94d	CIS-BP (build 1.94)	SELEX	No				Nuclear receptor	Low specificty (0.25)
RARA::RXRA		AGGTCACGGAGAGGTCA	ATGTCGCGGAGAGGTCT	MA0159.1.jaspar	JASPAR (2019)	COMPILED	NA	PMID:18297081, PMID:27211859	AGGTCATCCTCAGGTCAAGGTCATCCTCAGGTCA, AGGTCACCAGGAGGTCAAGGTCACCAGGAGGTCAAGGTCACCAGGAGGTCAAGGTCACCAGGAGGTCA		Nuclear receptor	Low specificty (RARA: 0.25, RXRA: 0.28)
RBPJ		TTCCCA	TACCTA	M00862_1.94d	CIS-BP (build 1.94)	PBM	Yes	PMID:27211859	CGTGGGAACGTGGGAACGTGGGAACGTGGGAACGTGGGAACGTGGGAACGTGGGAACGTGGGAA		Rel	Low specificty (0.14)
REL		GGAAATCCCC	GGACATCACC	M02665_1.94d	CIS-BP (build 1.94)	SELEX	Yes	PMID:27211859 (2x)	GGCATTCCCGGACTTTCCGGTATTACCGGATTTCCCGGGCTTCCCGGCATTCCGGCATTCC, CTAGTGGGGAGATTTGACCTGGGGAGATTTGACCTCTAGTGGGGAGATTTGACCTGGGGAGATTTGACCTCTAGTGGGGAGATTTGACCTGGGGAGATTTGACCTCTAGTGGGGAGATTTGACCTGGGGAGATTTGACCT	2	Rel	Enhanced (0.48)
RFX1		CGTTGCCATGGCAACG	CATTGCCATGGCAATG	M09096_1.94d	CIS-BP (build 1.94)	SELEX	Yes			2	Forkhead	Low specificty (0.14)
RORA		CAAAGGTCAAATTGAGGTCA	CAAAGATCGAATTGAGCTCG	M06061_1.94d	CIS-BP (build 1.94)	SELEX	Yes	PMID:27211859	GGTAAGTAGGTCATGGTAAGTAGGTCATGGTAAGTAGGTCATGGTAAGTAGGTCAT	9	Nuclear receptor	Enhanced (0.59)
RUNX2		CTAACCGCAAAAACCGCAAC	CTAACTGCAAAAACGGCAAC	M09108_1.94d	CIS-BP (build 1.94)	SELEX	Yes	PMID:27211859	CAACCACAGAACCACAAGCAACCACAGAACCACAAGCAACCACAGAACCACAAGCAACCACAGAACCACAAG	2	Runt	Enhanced (0.46)
RXRA		GGGGTCAAAGGTCA	GGAGTCGAAGGTTA	M06070_1.94d	CIS-BP (build 1.94)	SELEX	Yes			7	Nuclear receptor	Low specificty (0.28)
SMAD2::3::4	SBE	CTGTCTGTCACCT	CTGTCGGTAACCT	MA0513.1.jaspar	JASPAR (2019)	ChIP-seq	NA	Promega (pGL4.48), PMID:18297081, PMID:27211859	AGTATGTCTAGACTGAAGTATGTCTAGACTGAAGTATGTCTAGACTGA, AGCCAGACA, AGCCAGACAAGCCAGACAAGCCAGACAAGCCAGACAAGCCAGACAAGCCAGACA		SMAD	Low specificty (SMAD2: 0.23, SMAD3: 0.17, SMAD4: 0.14)
SMAD4		TCTAGACA	TCTAAAGA	M10290_1.94d	CIS-BP (build 1.94)	SMiLE-seq	Yes			6	SMAD	Low specificty (0.14)
SOX9		TATCAATAACATTGATA	TATCAAGAACATCGATA	M06107_1.94d	CIS-BP (build 1.94)	SELEX	Yes			6	HMG	Low specificty (0.36)
SOX2		GAACAATGG	GAACGCTGG	M06121_1.94d	CIS-BP (build 1.94)	SELEX	Yes	PMID:18297081	CTAGTCCCTGCATAGAACAATGGAGTCTAGTCCCTGCATAGAACAATGGAGT	2	HMG	Enhanced (0.51)
SP1		CCCCGCCCCC	CCCCGGGCCC	M06128_1.94d	CIS-BP (build 1.94)	SELEX	Yes	PMID:18297081, PMID:27211859	GGGCGGGGCGGGGCGGGGCGGGGCGGGGCG, ATTCGATCGGGGCGGGGCGAGATTAGATTCGATCGGGGCGGGGCGAGATTCGATCGGGGCGGGGCGAG	3	C2H2 ZF	Low specificty (0.13)
SRF		GCCATATATGGT	GTCATATATGAT	M06142_1.94d	CIS-BP (build 1.94)	SELEX	Yes	Promega (pGL4.33), Promega (pGL4.34), PMID:27211859	AGGATGTCCATATTAGGACATCTAGGATGTCCATATTAGGACATCTAGGATGTCCATATTAGGACATCTAGGATGTCCATATTAGGACATCTAGGATGTCCATATTAGGACATCT, GTCCATATTAGGACATCTACCATGTCCATATTAGGACATCTACTATGTCCATATTAGGACATCTTGTATGTCCATATTAGGACATCTAAAATGTCCATATTAGGAC, GGATGTCCATATTAGGACATCTGGATGTCCATATTAGGACATCTGGATGTCCATATTAGGACATCT	2	MADS box	Low specificty (0.11)
STAT1::2	ISRE	TCAGTTTCATTTTCC	TCAGGTTCATTGTCC	MA0517.1.jaspar	JASPAR (2019)	ChIP-seq	NA	Promega (pGL4.45)			STAT	Low specificty (STAT1: 0.22, STAT2: 0.29)
STAT3		TTCCCGGAA	TTGGCGGAA	M05480_1.94d	CIS-BP (build 1.94)	ChIP-seq	Yes	Promega (pGL4.47), PMID:18297081, PMID:27211859	AGCTTCATTTCCCGTAAATCGTCGAAGCTTCATTTCCCGTAAATCGTCGAAGCTTCATTTCCCGTAAATCGTCGAAGCTTCATTTCCCGTAAATCGTCGAAGCTTCATTTCCCGTAAATCGTCGA, TTCTGGGAATTGTGGGAATTGTGGGAA, TGCTTCCCGAATTGCCGAATTGCCGAATTGCCGAATTGCCGAATTGCCGAACGT	1	STAT	Low specificty (0.17)
TCF7		ACATCAAAG	ACAGCTAAG	M09993_1.94d	CIS-BP (build 1.94)	SELEX	Yes	Promega (pGL4.49), PMID:27211859	AGATCAAAGGGTTTAAGATCAAAGGGCTTAAGATCAAAGGGTATAAGATCAAAGGGCCTAAGATCAAAGGGACTAAGATCAAAGGGTTTAAGATCAAAGGGCTTAAGATCAAAGGGCCTA, AGATCAAAGGGGGTAAGATCAAAGGGGGTAAGATCAAAGGGGGTAAGATCAAAGGGGGTAAGATCAAAGGGGGTAAGATCAAAGGGGGTAAGATCAAAGGGGGTAAGATCAAAGGGGGTA	5	HMG	Enhanced (0.50)
TCF7L2	TCF4	AGATCAAAGG	AGGTCCAAGG	M02162_1.94d	CIS-BP (build 1.94)	PBM	No			5	HMG	Low specificty (0.26)
TEAD1		CACATTCCAT	CACAGTCAAT	M06179_1.94d	CIS-BP (build 1.94)	SELEX	Yes	PMID:27211859	GACACACATTCCACAGCTGGACACACATTCCACAGCTGGACACACATTCCACAGCTGGACACACATTCCACAGCTGGACACACATTCCACAGCTGGACACACATTCCACAGCTGGACACACATTCCACAGCTGGACACACATTCCACAGCTG	1	TEA	Low specificty (0.22)
TFAP2A	AP-2	TGCCCCCGGGCA	TGCACCCGAGCA	M06186_1.94d	CIS-BP (build 1.94)	SELEX	Yes	PMID:18297081	GCCCAGGGCTGCCCAGGGCTGCCCAGGGCT	1	bHSH	Low specificty (0.32)
TFCP2L1		CCGGTTCGAACCGG	CTGTTTCGAACCGG	M09235_1.94d	CIS-BP (build 1.94)	SELEX	Yes			1	Grainyhead	Low specificty (0.50)
THRA	NR1A1	GTGACCTTATGAGGTCAC	GTGAGATTATGACATCAC	M06211_1.94d	CIS-BP (build 1.94)	SELEX	Yes			11	Nuclear receptor	Low specificty (0.17)
THRB	NR1A2	GTGACCTCAATGAGGTCAC	GTGAGATCAATGATCTCAC	M10017_1.94d	CIS-BP (build 1.94)	SELEX	Yes			22	Nuclear receptor	Enhanced (0.57)
TP53	p53	GGACATGCCCGGGCATGT	GGAGATCCCCGGGTATCT	M06704_1.94d	CIS-BP (build 1.94)	Misc	Yes	Promega (pGL4.38), PMID:18297081	TACAGAACATGTCTAAGCATGCTGTGCCTTGCCTGGACTTGCCTGGCCTTGCCTT, GGACATGCCCGGGCATGTCC	1	p53	Low specificty (0.24)
VDR	NR1I1	CAGGTCACCAGGTTCAC	CACATCACCAGCCTCAC	VDR_RXRa.pcm	Isakova2017 (PMID: 28092692)	SMiLE-seq	NA	PMID:27211859	TTCAGGTCAAGGAGGTCAAGGAGGTCAAGGAGGTCA		Nuclear receptor	Low specificty (0.34)
WT1		TGCGGGGGAGT	TGCGGATGAGT	M00579_1.94d	CIS-BP (build 1.94)	PBM	Yes			5	C2H2 ZF	Enhanced (0.66)
XBP1		GATGACGTGGCATT	GATGAACTGGCATT	M06228_1.94d	CIS-BP (build 1.94)	SELEX	Yes	Promega (pGL4.43), PMID:18297081, PMID:27211859	TGAGTTCTCACGCTAGGAGATTGAGTTCTCACGCTAGGAGATTGAGTTCTCACGCTAGGAGAT, TGACGTGGTGACGTGGTGACGTGGTGACGTGG, CAACAGATGCGTCATGCGTCATGCGTCATGCGTCATGCGTCATCTCAAA	2	bZIP	Enhanced (0.29)
ZFP42	REX1	CAATATGGC	CAATTCGGC	M09317_1.94d	CIS-BP (build 1.94)	SELEX	Yes			78	C2H2 ZF	Enriched (0.84)
ZFX	ZNF926	AGGCCT	AGTTCT	M00640_1.94d	CIS-BP (build 1.94)	PBM	No				C2H2 ZF	Low specificty (0.19)
ATF4								PMID:27211859	AACATTGCATCATCCCCGCAACATTGCATCATCCCCGCAACATTGCATCATCCCCGC		bZIP	Low specificty (0.09)
STAT4								PMID:27211859	CTAGAGCCTGATTTCCCCGAAATGATGAGCTAGGTAGAGCCTGATTTCCCCGAAATGATGAGCTAG		STAT	Enhanced (0.67)
ATF2								PMID:27211859	TAGAAACTACTAAAATGTAAATGACATAGGAAAACTGAAACTGAGAACGGAAACTGGGAAATTCCCCTGAATAGAGAGAGGACCATC		bZIP	Low specificty (0.11)
ATF6								Promega (pGL4.39), PMID:27211859	ATCGAGACAGGTGCTGACGTGGCATTCATCGAGACAGGTGCTGACGTGGCATTCATCGAGACAGGTGCTGACGTGGCATTCATCGAGACAGGTGCTGACGTGGCATTCATCGAGACAGGTGCTGACGTGGCATTC, CTCGAGACAGGTGCTGACGTGGCATTCCTCGAGACAGGTGCTGACGTGGCATTCCTCGAGACAGGTGCTGACGTGGCATTCCTCGAGACAGGTGCTGACGTGGCATTCCTCGAGACAGGTGCTGACGTGGCATTC		bZIP	Low specificty (0.16)
CLOCK								PMID:27211859	CGGTCACGTTTTCCCGGTCACGTTTTCCCGGTCACGTTTTCCCGGTCACGTTTTCC		bHLH	Low specificty (0.17)
MYC								PMID:18297081	CACGTGCACGTGCACGTGCACGTGCACGTGCACGTG		bHLH	Low specificty (0.24)
HIF1A								Promega (pGL4.42)	GTGACTACGTGCTGCCTAGGTGACTACGTGCTGCCTAGGTGACTACGTGCTGCCTAGGTGACTACGTGCTGCCTAG		bHLH	Low specificty (0.18)
GATA3								PMID:27211859	GTTATTTATCTCTTAGTTGTAGTTATTTATCTCTTAGTTGTAGTTATTTATCTCTTAGTTGTA		Gata	Group enriched (0.56)
TFEB								PMID:27211859	GTAGGCCACGTGACCGGGGTAGGCCACGTGACCGGGGTAGGCCACGTGACCGGGGTAGGCCACGTGACCGGG		bHLH	Enhanced (0.48)
CEBPA								PMID:27211859	ATGCAATACCCGTGCAATCCCCGTGCAATCCCCATGCAATACCCGTGCAATACCC		bZIP	Enhanced (0.58)
SREBF1								PMID:18297081, PMID:27211859	TCAGCCCATTCAGCCCAT, ATCACCCCACATCACCCCACATCACCCCACATCACCCCACATCACCCCACATCACCCCAC		bHLH	Low specificty (0.15)
IRF1								PMID:27211859	GGAAGCGAAAATGAAATTGACTGGAAGCGAAAATGAAATTGACTGGAAGCGAAAATGAAATTGACT		tryptophan	Low specificty (0.24)
