## Supplementary material for "Optimized reporters for multiplexed detection of transcription factor activity": Table S3

### Sheet: README
Table S3
Overview of perturbations used in this study
Column name	Description
Perturbation	Name of the perturbation
Cell Type	Cell type the perturbation was done in
Perturbation ID	Identifier of the perturbation used in the data
Type of perturbation	Type of perturbation (pathway perturbation, TF knockdown, TF overexpression)
Concentration	Concentration of the compound used for pathway perturbation
Target TF	Target TF of the perturbation. Some perturbations have no direct targets (empty cell) and were used as off-target perturbations.
Source ID	Calatogue number or reference of the perturbation

### Sheet: perturbations
Perturbation	Cell Type	Perturbation ID	Type of perturbation	Concentration	Target TF in reporter library	Source ID
NANOG degradation	mESC	mESC_NANOG-DEG	Acute protein depletion			PMID: 37691488
POU5F1 degradation	mESC	mESC_POU5F1-DEG	Acute protein depletion		POU5F1	PMID: 37691488
SOX2 degradation	mESC	mESC_SOX2-DEG	Acute protein depletion		SOX2	PMID: 37691488
Dexamethasone	A549	A549_Dex	Pathway perturbation	100 nM	NR3C1	HY-14648 (MedChemExpress)
Nutlin-3a	A549	A549_Nutlin	Pathway perturbation	8 µM	TP53	HY-10029
Calcimycin	HCT116	HCT116_Calcimycin	Pathway perturbation	10 µM	NFATC1, NFAT5	HY-N6687
ITE	HCT116	HCT116_ITE	Pathway perturbation	100 nM	AHR::ARNT	HY-19317
Chenodeoxycholic Acid	HEPG2	HEPG2_CDCA	Pathway perturbation	90 µM	NR1H4	HY-76847
Rifampicin	HEPG2	HEPG2_Rif	Pathway perturbation	10 µM	NR1I2	HY-B0272
Hemin	K562	K562_Hemin	Pathway perturbation	50 µM		HY-19424
Hexestrol	MCF7	MCF7_Hexestrol	Pathway perturbation	10 nM	ESR1	S2473 (Selleckchem)
Basal medium (Chiron, PD0325901, LIF depletion)	mESC	mESC_basal-medium	Pathway perturbation		RARA, RARA::RXRA, RXRA
BX795	mESC	mESC_BX	Pathway perturbation	1 µM	IRF3	HY-10514
CHIR-99021 removal	mESC	mESC_CH-removal	Pathway perturbation	3 µM	TCF7, TCF7L2, TEAD1	HY-10182
Forskolin	mESC	mESC_FK	Pathway perturbation	10 µM	CREB1	HY-15371
GSK4716	mESC	mESC_GSK4716	Pathway perturbation	10 µM	ESRRB	HY-33353
Hydroquinone	mESC	mESC_HQ	Pathway perturbation	30 µM	NFE2L2	A11411.30 (ThermoFisher)
IWP2	mESC	mESC_IWP2	Pathway perturbation	4 µM	OTX1	72122 (STEMCELL technologie)
LIF removal	mESC	mESC_LIF-removal	Pathway perturbation	1000 U/ml	STAT3, STAT4, NR5A2, NR1D1
Nutlin-3a	mESC	mESC_Nutlin	Pathway perturbation	8 µM	TP53	HY-10029
PD0325901 removal	mESC	mESC_PD-removal	Pathway perturbation	1 µM	EGR1, ELK1, SRF	HY-10254
Serum	mESC	mESC_Serum	Pathway perturbation		SMAD4, SMAD2::3::4	10270-106 (ThermoFisher)
Vitamin C	mESC	mESC_vitC	Pathway perturbation	80 mM	NFE2L2	HY-B0166
Calcitriol	U2OS	U2OS_Calcitriol	Pathway perturbation	100 nM	VDR	HY-10002
Heat (4h @43C)	U2OS	U2OS_Heat	Pathway perturbation		HSF1
PMA	U2OS	U2OS_PMA	Pathway perturbation	1 µM	NFKB1	HY-18739
SR1078	U2OS	U2OS_SR1078	Pathway perturbation	10 µM	RORA	HY-14422
Wortmannin	U2OS	U2OS_Wortmannin	Pathway perturbation	10 µM	FOXO1, WT1, STAT1::2	HY-10197
ATF2 KD	HEPG2	HEPG2_ATF2-KD	TF knockdown		ATF2	M-009871-00 (Dharmacon)
ATF4 KD	HEPG2	HEPG2_ATF4-KD	TF knockdown		ATF4	M-005125-02
ATF6 KD	HEPG2	HEPG2_ATF6-KD	TF knockdown		ATF6	M-009917-00
CEBPB KD	HEPG2	HEPG2_CEBPB-KD	TF knockdown		CEBPB	M-006423-00
CEBPG KD	HEPG2	HEPG2_CEBPG-KD	TF knockdown			M-011608-00
ETS1 KD	HEPG2	HEPG2_ETS1-KD	TF knockdown			M-003887-00
ETS2 KD	HEPG2	HEPG2_ETS2-KD	TF knockdown		ETS2	M-003888-00
ETV4 KD	HEPG2	HEPG2_ETV4-KD	TF knockdown			M-004207-00
JUN KD	HEPG2	HEPG2_JUN-KD	TF knockdown		FOS::JUN	M-003268-02
FOXP1 KD	HEPG2	HEPG2_FOXP1-KD	TF knockdown			M-004256-00
GATA2 KD	HEPG2	HEPG2_GATA2-KD	TF knockdown			M-009024-00
GRHL1 KD	HEPG2	HEPG2_GRHL1-KD	TF knockdown		GRHL1	M-020375-00
HNF1A KD	HEPG2	HEPG2_HNF1A-KD	TF knockdown		HNF1A	M-008215-00
HNF4G KD	HEPG2	HEPG2_HNF4G-KD	TF knockdown			M-003407-01
IRF2 KD	HEPG2	HEPG2_IRF2-KD	TF knockdown			M-011705-00
IRF3 KD	HEPG2	HEPG2_IRF3-KD	TF knockdown		IRF3	M-006875-01
IRX3 KD	HEPG2	HEPG2_IRX3-KD	TF knockdown		IRX3	M-022559-00
MEF2A KD	HEPG2	HEPG2_MEF2A-KD	TF knockdown		MEF2A	M-009362-00
MTF1 KD	HEPG2	HEPG2_MTF1-KD	TF knockdown		MTF1	M-020078-00
NFE2 KD	HEPG2	HEPG2_NFE2-KD	TF knockdown		MAF::NFE2	M-010049-00
NFE2L2 KD	HEPG2	HEPG2_NFE2L2-KD	TF knockdown		NFE2L2	M-003755-02
NFKB1 KD	HEPG2	HEPG2_NFKB1-KD	TF knockdown		NFKB1	M-003520-01
NFKB2 KD	HEPG2	HEPG2_NFKB2-KD	TF knockdown			M-003918-00
NFYA KD	HEPG2	HEPG2_NFYA-KD	TF knockdown		NFYA	M-009213-00
NFYB KD	HEPG2	HEPG2_NFYB-KD	TF knockdown			M-010002-01
NRF1 KD	HEPG2	HEPG2_NRF1-KD	TF knockdown		NRF1	M-017924-00
PAX6 KD	HEPG2	HEPG2_PAX6-KD	TF knockdown		PAX6	M-011098-00
RARA KD	HEPG2	HEPG2_RARA-KD	TF knockdown		RARA	M-003437-01
REL KD	HEPG2	HEPG2_REL-KD	TF knockdown		REL	M-004768-00
SP1 KD	HEPG2	HEPG2_SP1-KD	TF knockdown		SP1	M-026959-00
SRF KD	HEPG2	HEPG2_SRF-KD	TF knockdown		SRF	M-009800-01
STAT1 KD	HEPG2	HEPG2_STAT1-KD	TF knockdown		STAT1::2	M-003543-01
STAT3 KD	HEPG2	HEPG2_STAT3-KD	TF knockdown		STAT3	M-003544-00
TCF7 KD	HEPG2	HEPG2_TCF7-KD	TF knockdown		TCF7	M-019735-00
TFCP2 KD	HEPG2	HEPG2_TFCP2-KD	TF knockdown			M-016232-00
TFCP2L1 KD	HEPG2	HEPG2_TFCP2L1-KD	TF knockdown		TFCP2L1	M-020377-00
THRA KD	HEPG2	HEPG2_THRA-KD	TF knockdown		THRA	M-003446-00
THRB KD	HEPG2	HEPG2_THRB-KD	TF knockdown		THRB	M-003447-01
TP73 KD	HEPG2	HEPG2_TP73-KD	TF knockdown			M-003331-01
UBP1 KD	HEPG2	HEPG2_UBP1-KD	TF knockdown			M-017654-00
XBP1 KD	HEPG2	HEPG2_XBP1-KD	TF knockdown		XBP1	M-009552-02
ATF2 KD	mESC	mESC_ATF2-KD	TF knockdown		ATF2	L-042961-01 (Dharmacon)
CREB1 KD	mESC	mESC_CREB1-KD	TF knockdown		CREB1	L-040959-01
E2F1 KD	mESC	mESC_E2F1-KD	TF knockdown		E2F1	L-044993-00
E2F3 KD	mESC	mESC_E2F3-KD	TF knockdown			L-045247-00
GRHL1 KD	mESC	mESC_GRHL1-KD	TF knockdown		GRHL1	L-051160-01
HIC2 KD	mESC	mESC_HIC2-KD	TF knockdown			L-059294-01
HSF1 KD	mESC	mESC_HSF1-KD	TF knockdown		HSF1	L-040660-01
HSF2 KD	mESC	mESC_HSF2-KD	TF knockdown			L-060337-01
JUN KD	mESC	mESC_JUN-KD	TF knockdown		FOS::JUN	L-043776-00
KLF9 KD	mESC	mESC_KLF9-KD	TF knockdown			L-059033-01
MEF2A KD	mESC	mESC_MEF2A-KD	TF knockdown		MEF2A	L-041004-00
MEF2B KD	mESC	mESC_MEF2B-KD	TF knockdown			L-040817-02
NR1H2 KD	mESC	mESC_NR1H2-KD	TF knockdown		NR1H2	L-042839-00
POU2F1 KD	mESC	mESC_POU2F1-KD	TF knockdown		POU2F1	L-057440-01
POU5F1 KD	mESC	mESC_POU5F1-KD	TF knockdown		POU5F1	L-046256-00
SOX2 KD	mESC	mESC_SOX2-KD	TF knockdown		SOX2	L-058489-00
SOX13 KD	mESC	mESC_SOX13-KD	TF knockdown			L-044286-01
SP1 KD	mESC	mESC_SP1-KD	TF knockdown		SP1	L-040633-02
TCF7 KD	mESC	mESC_TCF7-KD	TF knockdown		TCF7	L-062388-01
TCF7L1 KD	mESC	mESC_TCF7L1-KD	TF knockdown			L-048614-01
TCF7L2 KD	mESC	mESC_TCF7L2-KD	TF knockdown		TCF7L2	L-058892-01
TEAD1 KD	mESC	mESC_TEAD1-KD	TF knockdown		TEAD1	L-048419-01
TEAD2 KD	mESC	mESC_TEAD2-KD	TF knockdown			L-060552-01
TFCP2 KD	mESC	mESC_TFCP2-KD	TF knockdown			L-049130-01
TFCP2L1 KD	mESC	mESC_TFCP2L1-KD	TF knockdown		TFCP2L1	L-051287-01
FOSL1 OE	mESC	mESC_FOSL1-OE	TF overexpression		FOSL1
FOXA1 OE	mESC	mESC_FOXA1-OE	TF overexpression		FOXA1
NR4A2 OE + C-DIM12	mESC	mESC_NR4A2-OE_cDIM12	TF overexpression	10 µM	NR4A2	HY-19808
GATA1 OE	mESC	mESC_GATA1-OE	TF overexpression		GATA1
