## Supplementary material for "Optimized reporters for multiplexed detection of transcription factor activity": Table S4

### Sheet: README
Table S4
Sequences and confidence levels of the best reporters per TF
Column name	Description
TF	Name of the TF
Reporter ID	Unique identifier of the reporter
Reporter sequence	Sequence of the reporter (from the start of the first TFBS to the end of the core promoter)
Core promoter	Core promoter identity of the reporter (minCMV, minP, minHBG or Random)
Spacer length	Length of the spacer between the four TFBSs (5 or 10 bp)
Promoter distance	Length of the spacer between the last TFBS and the start of the core promoter (10 or 21 bp)
Spacer sequence	Identity of the sequence between the TFBSs and the last TFBS and the core promoter (1 - 6)
Published reporter?	Is this reporter a published reporter control (Yes or No)?
Confidence level	Confidence level of the reporter (0 = lowest, 4 = highest), color-coded by level
Quality score	Quality score of the reporter (see Methods)
Activity (log2)	Reporter activity of the reporter, activities of > 1 contribute to the confidence level and are highlighted
Cell type	Cell type the reporter activity was measured in (same as the condition chosen for the log-linear model)
TPM PCC p-value (-log10)	P-values of the pearson correlation coefficient (PCC) between reporter activity and TF abundance (TPM) across the nine measured cell lines, -log10 PCCs p-values of > 1 contribute to the confidence level and are highlighted
Perturbation fold-change (log2)	Fold-change in reporter activity upon TF perturbation, fold-changes of > 1 contribute to the confidence level and are highlighted
Perturbation condition	Name of the perturbation condition (cell-type_perturbation)
Off-target fold-change (log2)	Fold-change in reporter activity upon perturbation of an off-target TF (TF with a similar TFBS), fold-changes of > 1 contribute to the confidence level and are highlighted
Off-target perturbation condition	Name of the off-target perturbation condition (cell-type_perturbation)

### Sheet: Best reporters
TF	Reporter ID	Reporter sequence	Core promoter	Spacer length	Promoter distance	Spacer sequence	Published reporter?	Confidence level	Quality score	Activity (log2)	Cell type	TPM PCC p-value (-log10)	Perturbation fold-change (log2)	Perturbation condition	Off-target fold-change (log2)	Off-target perturbation condition
POU5F1::SOX2	POU5F1::SOX2_5bp_21bp_minP_1	CTTTGTTATGCAAATTCTATCTTTGTTATGCAAATTCAGACTTTGTTATGCAAATTCGCCCTTTGTTATGCAAATGCTCGAAATCTAGTGGGTTTGTAGAGGGTATATAATGGAAGCTCGACTTCCAG	minP	5bp	21bp	1	No	4	14.3563	3.77731	mESC	7.82242	3.61572	mESC_POU5F1-DEG	-0.859128	mESC_POU2F1-KD
ESR1	ESR1_10bp_10bp_mCMV_5	AAGGTCACGGTGACCTTTCGATGGACGAAGGTCACGGTGACCTTTCGCATCTCGAAGGTCACGGTGACCTTGGACGAGTACAAGGTCACGGTGACCTTATACTCCTCCGGCGTTTACTATGGGAGGTCTATATAAGCAGAGCTCGTTTAGTGAACCGTCAGATC	mCMV	10bp	10bps	5	No	4	13.1939	5.21045	MCF7	5.88482	2.09861	MCF7_Hexestrol	NA	NA
NFATC1	NFATC1_promega_10bp_mCMV	GGAGGAAAAACTGTTTCATACAGAAGGCGTGGAGGAAAAACTGTTTCATACAGAAGGCGTGGAGGAAAAACTGTTTCATACAGAAGGCGTGATAGTACTCGGCGTTTACTATGGGAGGTCTATATAAGCAGAGCTCGTTTAGTGAACCGTCAGATC	NA	NA	NA	NA	Yes	4	11.3146	6.35036	HCT116	1.18553	3.77872	HCT116_Calcimycin	NA	NA
SOX2	SOX2_5bp_21bp_mCMV_1	GAACAATGGTCTATGAACAATGGTCAGAGAACAATGGTCGCCGAACAATGGGCTCGAAATCTAGTGGGTTTGGGCGTTTACTATGGGAGGTCTATATAAGCAGAGCTCGTTTAGTGAACCGTCAGATC	mCMV	5bp	21bp	1	No	4	10.9791	3.93346	mESC	3.98587	3.0598	mESC_SOX2-DEG	0	mESC_SOX13-KD
NFKB1	NFKB1_5bp_10bp_hBGm_1	GGGGAATCCCCTCTATGGGGAATCCCCGCTATGGGGAATCCCCGTCTTGGGGAATCCCCGATCCTATACGGGCTGGGCATAAAAGTCAGGGCAGAGCCATCTATTGCTTACATTTGCTTCT	hBGm	5bp	10bps	1	No	4	10.516	8.39097	U2OS	1.55359	1.13605	U2OS_PMA	-0.564643	HEPG2_NFKB2-KD
FOS::JUN	FOS::JUN_TF-seq_21bp_mCMV	GCTAACTTACTAGTTGAGTCAGTGAGTCACTGACTCACTGACTCATGAGTCAGCTGACTCTGAGTCAGTGAGTCAGATAGACAGAAGCTGGTATAGTGGCGTTTACTATGGGAGGTCTATATAAGCAGAGCTCGTTTAGTGAACCGTCAGATC	NA	NA	NA	NA	Yes	4	10.344	7.86048	U2OS	1.73047	1.30059	mESC_PD-removal	-0.547516	mESC_CREB1-KD
STAT3	STAT3_10bp_10bp_hBGm_6	TTCCCGGAATAGTCTGAAGTTCCCGGAACGACTATCTTTTCCCGGAATAGTCCGATGTTCCCGGAATCTCGTATACGGGCTGGGCATAAAAGTCAGGGCAGAGCCATCTATTGCTTACATTTGCTTCT	hBGm	10bp	10bps	6	No	4	9.83029	4.55575	mESC	1.85074	3.87695	mESC_LIF-removal	-0.453151	HEPG2_STAT1-KD
NR1H4	NR1H4::RXRA_10bp_10bp_mCMV_4	GAGGTCATTGACCTTGAGCGGTGCAGAGGTCATTGACCTTCCGTACTCCTGAGGTCATTGACCTTGGAGAGTATAGAGGTCATTGACCTTCGACTCACTTGGCGTTTACTATGGGAGGTCTATATAAGCAGAGCTCGTTTAGTGAACCGTCAGATC	mCMV	10bp	10bps	4	No	4	9.30329	4.75781	HEPG2	2.33099	2.63358	HEPG2_CDCA	-0.419095	mESC_NR4A2-OE-cDIM12
THRB	THRB_5bp_10bp_minP_1	GTGACCTCAATGAGGTCACTCTATGTGACCTCAATGAGGTCACTCAGAGTGACCTCAATGAGGTCACTCGCCGTGACCTCAATGAGGTCACCGACTCACTTTAGAGGGTATATAATGGAAGCTCGACTTCCAG	minP	5bp	10bps	1	No	4	6.5466	4.18334	HEK293	1.16221	1.53587	HEPG2_THRB-KD	-0.334826	MCF7_Hexestrol
FOXA1	FOXA1_10bp_21bp_Random_4	CCTTAAGTAAACAAACGAGCGGTGCACCTTAAGTAAACAAACCCGTACTCCTCCTTAAGTAAACAAACGGAGAGTATACCTTAAGTAAACAAACGCTCGAAATCTAGTGGGTTTGGGTTAGCGATCCAATTCAGCTAGATTTTAAGC	Random	10bp	21bp	4	No	4	6.54202	1.8173	mESC	2.31008	2.41464	mESC_FOXA1-OE	0	HEPG2_FOXP1-KD
SP1	SP1_10bp_21bp_Random_4	CCCCGCCCCCTCGACACTCTCCCCGCCCCCGATCGTTCAACCCCGCCCCCGGTCCACTAGCCCCGCCCCCTAACTCTACTGTGTCTATACCGGTTAGCGATCCAATTCAGCTAGATTTTAAGC	Random	10bp	21bp	4	No	4	6.24205	2.88563	mESC	1.89783	1.4586	mESC_SP1-KD	0	mESC_PD-removal
EGR1	EGR1_10bp_21bp_mCMV_6	TACGCCCACGCATTAGGATCCTACTACGCCCACGCATTGAATCCGTCCTACGCCCACGCATTCAGGCCGCTTTACGCCCACGCATTATAGACAGAAGCTGGTATAGTGGCGTTTACTATGGGAGGTCTATATAAGCAGAGCTCGTTTAGTGAACCGTCAGATC	mCMV	10bp	21bp	6	No	4	5.87161	2.79225	mESC	1.00916	2.07021	mESC_PD-removal	0	HEPG2_SP1-KD
TEAD1	TEAD1_10bp_10bp_mCMV_5	CACATTCCATTCGATGGACGCACATTCCATTCGCATCTCGCACATTCCATGGACGAGTACCACATTCCATATACTCCTCCGGCGTTTACTATGGGAGGTCTATATAAGCAGAGCTCGTTTAGTGAACCGTCAGATC	mCMV	10bp	10bps	5	No	4	5.50288	3.43988	mESC	1.01703	1.04597	mESC_TEAD1-KD	0	mESC_TEAD2-KD
GRHL1	GRHL1_5bp_21bp_minP_1	AAACCGGTTTTCTATAAACCGGTTTTCAGAAAACCGGTTTTCGCCAAACCGGTTTGCTCGAAATCTAGTGGGTTTGTAGAGGGTATATAATGGAAGCTCGACTTCCAG	minP	5bp	21bp	1	No	4	4.46585	1.41215	mESC	2.71267	1.18123	mESC_GRHL1-KD	-0.840199	mESC_TFCP2L1-KD
PAX6	PAX6_5bp_21bp_hBGm_3	CACGCATGACTGCGAGCGCACGCATGACTGCCGATGCACGCATGACTGCCCGATCACGCATGACTGCTCGTACAAACGCCTTTTTCACGGGCTGGGCATAAAAGTCAGGGCAGAGCCATCTATTGCTTACATTTGCTTCT	hBGm	5bp	21bp	3	No	4	4.03943	1.76079	HEPG2	1.12033	1.15831	HEPG2_PAX6-KD	NA	NA
VDR	VDR::RXRA_10bp_21bp_mCMV_5	CAGGTCACCAGGTTCACTCGATGGACGCAGGTCACCAGGTTCACTCGCATCTCGCAGGTCACCAGGTTCACGGACGAGTACCAGGTCACCAGGTTCACCGACGCTGTTTGTTACTCAGTGGCGTTTACTATGGGAGGTCTATATAAGCAGAGCTCGTTTAGTGAACCGTCAGATC	mCMV	10bp	21bp	5	No	3	14.7713	7.29493	U2OS	NA	7.47638	U2OS_Calcitriol	NA	HEPG2_Rifampicin
HSF1	HSF1_promega_10bp_mCMV	GCTAACTTACTAGTGACCGCACTGTAGGTAGGTCTTCATGTATAACCCAGAAGATTCTAGAACGTTCTGGAAGATTCTAGAACGTTCGATAGTACTCGGCGTTTACTATGGGAGGTCTATATAAGCAGAGCTCGTTTAGTGAACCGTCAGATC	NA	NA	NA	NA	Yes	3	13.3357	7.74148	U2OS	NA	5.59425	U2OS_Heat	0	mESC_HSF2-KD
REL	REL_5bp_21bp_mCMV_1	GGAAATCCCCTCTATGGAAATCCCCTCAGAGGAAATCCCCTCGCCGGAAATCCCCGCTCGAAATCTAGTGGGTTTGGGCGTTTACTATGGGAGGTCTATATAAGCAGAGCTCGTTTAGTGAACCGTCAGATC	mCMV	5bp	21bp	1	No	3	11.0777	10.0421	U2OS	NA	1.03566	U2OS_PMA	NA	NA
IRF3	IRF3_10bp_10bp_hBGm_6	GGAAACGGAAACCGAAACTAGTCTGAAGGGAAACGGAAACCGAAACCGACTATCTTGGAAACGGAAACCGAAACTAGTCCGATGGGAAACGGAAACCGAAACTCTCGTATACGGGCTGGGCATAAAAGTCAGGGCAGAGCCATCTATTGCTTACATTTGCTTCT	hBGm	10bp	10bps	6	No	3	10.1305	9.65327	MCF7	NA	1.04507	HEPG2_IRF3-KD	-0.567836	HEPG2_STAT1-KD
MTF1	MTF1_promega_10bp_mCMV	GCTAACTTACTAGTCTGCACACGGCCCGTCTGCACACGGCCCGTCTGCACACGGCCCGTCTGCACACGGCCCGTCTGCACACGGCCCGATAGTACTCGGCGTTTACTATGGGAGGTCTATATAAGCAGAGCTCGTTTAGTGAACCGTCAGATC	NA	NA	NA	NA	Yes	3	8.92617	4.82506	mESC	NA	4.10111	HEPG2_MTF1-KD	NA	NA
TP53	TP53_5bp_10bp_mCMV_1	GGACATGCCCGGGCATGTTCTATGGACATGCCCGGGCATGTGCTATGGACATGCCCGGGCATGTGTCTTGGACATGCCCGGGCATGTGATCCTATACGGCGTTTACTATGGGAGGTCTATATAAGCAGAGCTCGTTTAGTGAACCGTCAGATC	mCMV	5bp	10bps	1	No	3	8.6547	7.88412	A549	NA	1.23731	A549_Nutlin	-0.466729	HEPG2_IRX3-KD
TCF7	TCF7_10bp_21bp_mCMV_4	ACATCAAAGGAGCGGTGCAACATCAAAGCCGTACTCCTACATCAAAGGGAGAGTATAACATCAAAGGCTCGAAATCTAGTGGGTTTGGGCGTTTACTATGGGAGGTCTATATAAGCAGAGCTCGTTTAGTGAACCGTCAGATC	mCMV	10bp	21bp	4	No	3	7.89388	4.34468	mESC	NA	4.13173	mESC_CH-removal	-0.582529	mESC_TCF7L2-KD
NFE2L2	NFE2L2_5bp_10bp_hBGm_3	TGACTCAGCAGAGCGTGACTCAGCACGATGTGACTCAGCACCGATTGACTCAGCATCTCGTATACGGGCTGGGCATAAAAGTCAGGGCAGAGCCATCTATTGCTTACATTTGCTTCT	hBGm	5bp	10bps	3	No	3	7.30662	5.49675	mESC	NA	1.80986	mESC_HQ	NA	NA
NR3C1	NR3C1_5bp_21bp_mCMV_3	GTACATTATGTTCGAGCGGTACATTATGTTCCGATGGTACATTATGTTCCCGATGTACATTATGTTCTCGTACAAACGCCTTTTTCACGGCGTTTACTATGGGAGGTCTATATAAGCAGAGCTCGTTTAGTGAACCGTCAGATC	mCMV	5bp	21bp	3	No	3	7.24779	3.23745	A549	NA	4.01034	A549_Dexamethasone	NA	NA
TFCP2L1	TFCP2L1_10bp_21bp_mCMV_5	CCGGTTCGAACCGGTCTAATATCTCCGGTTCGAACCGGTCGAGCTATCCCGGTTCGAACCGGAGGAGCTCGGCCGGTTCGAACCGGGGGTTCTAACGATATGTGAAAGGCGTTTACTATGGGAGGTCTATATAAGCAGAGCTCGTTTAGTGAACCGTCAGATC	mCMV	10bp	21bp	5	No	3	6.22679	4.30636	mESC	2.32362	1.17839	mESC_TFCP2L1-KD	-1.58158	mESC_GRHL1-KD
XBP1	XBP1_10bp_21bp_mCMV_6	GATGACGTGGCATTAGGATCCTACGATGACGTGGCATTGAATCCGTCCGATGACGTGGCATTCAGGCCGCTTGATGACGTGGCATTATAGACAGAAGCTGGTATAGTGGCGTTTACTATGGGAGGTCTATATAAGCAGAGCTCGTTTAGTGAACCGTCAGATC	mCMV	10bp	21bp	6	No	3	6.06618	4.39735	MCF7	NA	1.9766	HEPG2_XBP1-KD	-0.307769	HEPG2_ATF6-KD
ATF4	ATF4_TF-seq_10bp_minP	GCTAACTTACTAGTGACCGCACTGTAGGTAGGTCTTCATGTATAACCCAGCCCAAACATTGCATCATCCCCGCAACATTGCATCATCCCCGCAACATTGCATCATCCCCGCGATAGTACTCTAGAGGGTATATAATGGAAGCTCGACTTCCAG	NA	NA	NA	NA	Yes	3	5.94634	3.32764	mESC	NA	3.4194	HEPG2_ATF4-KD	-0.800706	HEPG2_XBP1-KD
CREB1	CREB1_5bp_10bp_hBGm_1	TGACGTCATCTATTGACGTCAGCTATTGACGTCAGTCTTTGACGTCAGATCCTATACGGGCTGGGCATAAAAGTCAGGGCAGAGCCATCTATTGCTTACATTTGCTTCT	hBGm	5bp	10bps	1	No	3	5.21737	4.93731	U2OS	NA	1.01467	mESC_FK	-0.734607	HEPG2_ATF2-KD
IRX3	IRX3_5bp_10bp_mCMV_2	TACATGAATATTCATGTAACTATTACATGAATATTCATGTAGATATTACATGAATATTCATGTAAGAAATACATGAATATTCATGTAGATAGTACTCGGCGTTTACTATGGGAGGTCTATATAAGCAGAGCTCGTTTAGTGAACCGTCAGATC	mCMV	5bp	10bps	2	No	3	4.99256	3.81406	HEPG2	0	1.1785	HEPG2_IRX3-KD	0	A549_Nutlin
STAT1::2	STAT1::STAT2_10bp_10bp_mCMV_4	TCAGTTTCATTTTCCGAGCGGTGCATCAGTTTCATTTTCCCCGTACTCCTTCAGTTTCATTTTCCGGAGAGTATATCAGTTTCATTTTCCCGACTCACTTGGCGTTTACTATGGGAGGTCTATATAAGCAGAGCTCGTTTAGTGAACCGTCAGATC	mCMV	10bp	10bps	4	No	3	4.55106	3.52867	U2OS	NA	1.02239	HEPG2_STAT1-KD	0	HCT116_Calcimycin
SRF	SRF_10bp_10bp_mCMV_6	GCCATATATGGTAGGATCCTACGCCATATATGGTGAATCCGTCCGCCATATATGGTCAGGCCGCTTGCCATATATGGTGATAGTACTCGGCGTTTACTATGGGAGGTCTATATAAGCAGAGCTCGTTTAGTGAACCGTCAGATC	mCMV	10bp	10bps	6	No	3	4.52126	1.78679	mESC	NA	2.73447	HEPG2_SRF-KD	NA	NA
MEF2A	MEF2A_5bp_10bp_mCMV_1	TCTAAAAATAGATCTATTCTAAAAATAGATCAGATCTAAAAATAGATCGCCTCTAAAAATAGACGACTCACTTGGCGTTTACTATGGGAGGTCTATATAAGCAGAGCTCGTTTAGTGAACCGTCAGATC	mCMV	5bp	10bps	1	No	3	3.97433	3.06375	U2OS	NA	1.07181	mESC_MEF2A-KD	-0.161235	mESC_MEF2B-KD
RARA::RXRA	RARA:RXRA_10bp_21bp_mCMV_5	AGGTCACGGAGAGGTCATCGATGGACGAGGTCACGGAGAGGTCATCGCATCTCGAGGTCACGGAGAGGTCAGGACGAGTACAGGTCACGGAGAGGTCACGACGCTGTTTGTTACTCAGTGGCGTTTACTATGGGAGGTCTATATAAGCAGAGCTCGTTTAGTGAACCGTCAGATC	mCMV	10bp	21bp	5	No	3	3.95859	2.98755	mESC	NA	1.11338	mESC_basal-medium	-0.142337	mESC_NR4A2-OE
SMAD4	SMAD4_5bp_21bp_hBGm_3	TCTAGACAGAGCGTCTAGACACGATGTCTAGACACCGATTCTAGACATCGTACAAACGCCTTTTTCACGGGCTGGGCATAAAAGTCAGGGCAGAGCCATCTATTGCTTACATTTGCTTCT	hBGm	5bp	21bp	3	No	3	3.87667	2.71725	mESC	NA	1.15941	mESC_serum	NA	NA
NR1H2	NR1H2_10bp_21bp_mCMV_4	TAAAGGTCAAAGGTCAACGGAGCGGTGCATAAAGGTCAAAGGTCAACGCCGTACTCCTTAAAGGTCAAAGGTCAACGGGAGAGTATATAAAGGTCAAAGGTCAACGGCTCGAAATCTAGTGGGTTTGGGCGTTTACTATGGGAGGTCTATATAAGCAGAGCTCGTTTAGTGAACCGTCAGATC	mCMV	10bp	21bp	4	No	3	3.8082	2.5872	mESC	NA	1.221	mESC_NR1H2-KD	NA	HEPG2_CDCA
POU5F1	POU5F1_5bp_21bp_mCMV_1	AATTATGCTAATTAAGTCTATAATTATGCTAATTAAGTCAGAAATTATGCTAATTAAGTCGCCAATTATGCTAATTAAGGCTCGAAATCTAGTGGGTTTGGGCGTTTACTATGGGAGGTCTATATAAGCAGAGCTCGTTTAGTGAACCGTCAGATC	mCMV	5bp	21bp	1	No	3	3.72402	1.95776	mESC	0.0592027	2.1293	mESC_POU5F1-DEG	-0.422241	mESC_POU2F1-KD
RORA	RORA_5bp_10bp_mCMV_1	CAAAGGTCAAATTGAGGTCATCTATCAAAGGTCAAATTGAGGTCATCAGACAAAGGTCAAATTGAGGTCATCGCCCAAAGGTCAAATTGAGGTCACGACTCACTTGGCGTTTACTATGGGAGGTCTATATAAGCAGAGCTCGTTTAGTGAACCGTCAGATC	mCMV	5bp	10bps	1	No	3	3.55638	2.50072	U2OS	NA	1.26499	U2OS_SR1078	-0.209341	MCF7_Hexestrol
ETS2	ETS2_5bp_10bp_minP_3	GACCGGAAGTACTTCCGGTCTTGGTGACCGGAAGTACTTCCGGTCGGTCCGACCGGAAGTACTTCCGGTCTGGTAGACCGGAAGTACTTCCGGTCGATAGTACTCTAGAGGGTATATAATGGAAGCTCGACTTCCAG	minP	5bp	10bps	3	No	3	3.25525	1.86671	mESC	NA	1.38854	HEPG2_ETS2-KD	NA	NA
NFYA	NFYA_5bp_21bp_mCMV_2	AGCCAATCAGACTATAGCCAATCAGGATATAGCCAATCAGAGAAAAGCCAATCAGGGGTTCTAACGATATGTGAAAGGCGTTTACTATGGGAGGTCTATATAAGCAGAGCTCGTTTAGTGAACCGTCAGATC	mCMV	5bp	21bp	2	No	3	3.17266	2.84132	U2OS	NA	1.10931	HEPG2_NFYA-KD	-0.777974	HEPG2_NFYB-KD
POU2F1	POU2F1_5bp_10bp_minP_3	TATGAATATTCATGTTGGTTATGAATATTCATGGGTCCTATGAATATTCATGTGGTATATGAATATTCATGGATAGTACTCTAGAGGGTATATAATGGAAGCTCGACTTCCAG	minP	5bp	10bps	3	No	3	2.47887	1.54302	mESC	NA	1.43991	mESC_POU2F1-KD	-0.504061	mESC_POU5F1-DEG
AHR::ARNT	AHR::ARNT_TF-seq_10bp_mCMV	GCTAACTTACTAGTGACCGCACTGTAGGTAGGTCTTCATGTATTTGCGTGAGAATTGCGTGAGAATTGCGTGAGAATTGCGTGAGAAGATAGTACTCGGCGTTTACTATGGGAGGTCTATATAAGCAGAGCTCGTTTAGTGAACCGTCAGATC	NA	NA	NA	NA	Yes	3	2.44612	1.21413	mESC	0	1.23199	HCT116_ITE	NA	NA
ATF2	ATF2_TF-seq_21bp_minP	GCTAACTTACTAGTAGAAACTACTAAAATGTAAATGACATAGGAAAACTGAAACTGAGAACGGAAACTGGGAAATTCCCCTGAATAGAGAGAGGACCATCATAGACAGAAGCTGGTATAGTTAGAGGGTATATAATGGAAGCTCGACTTCCAG	NA	NA	NA	NA	Yes	3	2.1645	1.51702	mESC	NA	1.36106	U2OS_PMA	-0.713574	mESC_FOSL1-OE
RARA	RARA_5bp_10bp_minP_3	AAGGTCATTTGAGGTCAGAGCGAAGGTCATTTGAGGTCACGATGAAGGTCATTTGAGGTCACCGATAAGGTCATTTGAGGTCATCTCGTATACTAGAGGGTATATAATGGAAGCTCGACTTCCAG	minP	5bp	10bps	3	No	3	2.0926	1.56631	U2OS	NA	1.33097	mESC_basal-medium	-0.804683	MCF7_Hexestrol
HNF1A	HNF1A_10bp_10bp_mCMV_4	AGTTAATCATTAACTGAGCGGTGCAAGTTAATCATTAACTCCGTACTCCTAGTTAATCATTAACTGGAGAGTATAAGTTAATCATTAACTCGACTCACTTGGCGTTTACTATGGGAGGTCTATATAAGCAGAGCTCGTTTAGTGAACCGTCAGATC	mCMV	10bp	10bps	4	No	2	12.4595	6.54771	HEPG2	5.37439	0.5374	HEPG2_HNF1A-KD	NA	NA
HNF4A	HNF4A_10bp_10bp_mCMV_6	GGGGTCAAAGTCCAATAGGATCCTACGGGGTCAAAGTCCAATGAATCCGTCCGGGGTCAAAGTCCAATCAGGCCGCTTGGGGTCAAAGTCCAATGATAGTACTCGGCGTTTACTATGGGAGGTCTATATAAGCAGAGCTCGTTTAGTGAACCGTCAGATC	mCMV	10bp	10bps	6	No	2	11.696	4.14744	HEPG2	7.54851	NA	NA	0	HEPG2_HNF4G-KD
GATA1	GATA1_5bp_10bp_mCMV_2	GATAAGATCGCTCGATAAGATAGTAGGATAAGATACTCTGATAAGATATACTCCTCCGGCGTTTACTATGGGAGGTCTATATAAGCAGAGCTCGTTTAGTGAACCGTCAGATC	mCMV	5bp	10bps	2	No	2	7.41072	1.76912	K562	4.98389	0.942174	mESC_GATA1-OE	-0.284459	HEPG2_GATA2-KD
GATA4	GATA4_10bp_10bp_mCMV_6	GAGATAACGCAGGATCCTACGAGATAACGCGAATCCGTCCGAGATAACGCCAGGCCGCTTGAGATAACGCGATAGTACTCGGCGTTTACTATGGGAGGTCTATATAAGCAGAGCTCGTTTAGTGAACCGTCAGATC	mCMV	10bp	10bps	6	No	2	7.02525	5.57844	HEPG2	1.77383	NA	NA	-0.327013	mESC_GATA1-OE
TCF7L2	TCF7L2_5bp_21bp_hBGm_2	AGATCAAAGGACTATAGATCAAAGGGATATAGATCAAAGGAGAAAAGATCAAAGGGGGTTCTAACGATATGTGAAAGGGCTGGGCATAAAAGTCAGGGCAGAGCCATCTATTGCTTACATTTGCTTCT	hBGm	5bp	21bp	2	No	2	6.05854	2.33865	HCT116	NA	5.32096	mESC_CH-removal	-1.60107	mESC_TCF7-KD
FOSL1	FOSL1_5bp_21bp_mCMV_1	AATGACACGTCTATAATGACACGTCAGAAATGACACGTCGCCAATGACACGGCTCGAAATCTAGTGGGTTTGGGCGTTTACTATGGGAGGTCTATATAAGCAGAGCTCGTTTAGTGAACCGTCAGATC	mCMV	5bp	21bp	1	No	2	4.13362	3.04937	HCT116	1.44534	0.171187	mESC_FOSL1-OE	-0.532275	HEPG2_ATF2-KD
KLF4	KLF4_5bp_21bp_mCMV_1	CCACGCCCTCTATCCACGCCCGCTATCCACGCCCGTCTTCCACGCCCTAACTCTACTGTGTCTATACCGGCGTTTACTATGGGAGGTCTATATAAGCAGAGCTCGTTTAGTGAACCGTCAGATC	mCMV	5bp	21bp	1	No	2	3.72942	2.77372	mESC	1.66056	NA	NA	-0.704864	mESC_SP1-KD
SOX9	SOX9_10bp_21bp_mCMV_5	TATCAATAACATTGATATCGATGGACGTATCAATAACATTGATATCGCATCTCGTATCAATAACATTGATAGGACGAGTACTATCAATAACATTGATACGACGCTGTTTGTTACTCAGTGGCGTTTACTATGGGAGGTCTATATAAGCAGAGCTCGTTTAGTGAACCGTCAGATC	mCMV	10bp	21bp	5	No	2	3.4902	1.21441	HEPG2	2.71776	NA	NA	-0.441958	mESC_SOX13-KD
MAF::NFE2	MAF::NFE2_10bp_10bp_mCMV_6	ATGACTCAGCAATTTAGGATCCTACATGACTCAGCAATTTGAATCCGTCCATGACTCAGCAATTTCAGGCCGCTTATGACTCAGCAATTTGATAGTACTCGGCGTTTACTATGGGAGGTCTATATAAGCAGAGCTCGTTTAGTGAACCGTCAGATC	mCMV	10bp	10bps	6	No	2	3.46614	5.43152	K562	NA	1.67357	HEPG2_NFE2-KD	-3.63894	HEPG2_NFE2L2-KD
RUNX2	RUNX2_TF-seq_10bp_minP	GCTAACTTACTAGTGACCGCACTGTAGGTAGGTCTTCATCAACCACAGAACCACAAGCAACCACAGAACCACAAGCAACCACAGAACCACAAGCAACCACAGAACCACAAGGATAGTACTCTAGAGGGTATATAATGGAAGCTCGACTTCCAG	NA	NA	NA	NA	Yes	2	2.75652	1.57226	U2OS	1.18426	NA	NA	NA	NA
STAT1	STAT1_TF-seq_10bp_minP	GCTAACTTACTAGTGACCGCACTGTAGAGTTTCATATTACTCTAAATCAGTTTCATATTACTCTAAATCAGTTTCATATTACTCTAAATCAGTTTCATATTACTCTAAATCGATAGTACTCTAGAGGGTATATAATGGAAGCTCGACTTCCAG	NA	NA	NA	NA	Yes	2	2.36226	2.2557	U2OS	NA	2.02552	HEPG2_STAT1-KD	-1.91896	HCT116_Calcimycin
STAT4	STAT4_TF-seq_10bp_mCMV	GCTAACTTACTAGTGACCGCACTAGAGCCTGATTTCCCCGAAATGATGAGCTAGGTAGAGCCTGATTTCCCCGAAATGATGAGCTAGGATAGTACTCGGCGTTTACTATGGGAGGTCTATATAAGCAGAGCTCGTTTAGTGAACCGTCAGATC	NA	NA	NA	NA	Yes	2	2.33828	0.271632	mESC	NA	2.12144	mESC_LIF-removal	-0.0547976	HEPG2_STAT3-KD
NR4A1	NR4A1_10bp_10bp_mCMV_4	TAAAGGTCACGAGCGGTGCATAAAGGTCACCCGTACTCCTTAAAGGTCACGGAGAGTATATAAAGGTCACCGACTCACTTGGCGTTTACTATGGGAGGTCTATATAAGCAGAGCTCGTTTAGTGAACCGTCAGATC	mCMV	10bp	10bps	4	No	2	2.01269	1.09175	mESC	1.03257	0.26691	HCT116_Calcimycin	-0.378532	HEPG2_CDCA
NR4A2	NR4A2::RXRA_10bp_21bp_mCMV_4	GAGGTCATTGACCCCGAGCGGTGCAGAGGTCATTGACCCCCCGTACTCCTGAGGTCATTGACCCCGGAGAGTATAGAGGTCATTGACCCCGCTCGAAATCTAGTGGGTTTGGGCGTTTACTATGGGAGGTCTATATAAGCAGAGCTCGTTTAGTGAACCGTCAGATC	mCMV	10bp	21bp	4	No	2	1.61745	1.92321	mESC	NA	1.2905	mESC_NR4A2-OE-cDIM12	-1.59627	HEPG2_CDCA
ATF6	ATF6_TF-seq_10bp_minP	CTCGAGACAGGTGCTGACGTGGCATTCCTCGAGACAGGTGCTGACGTGGCATTCCTCGAGACAGGTGCTGACGTGGCATTCCTCGAGACAGGTGCTGACGTGGCATTCCTCGAGACAGGTGCTGACGTGGCATTCGATAGTACTCTAGAGGGTATATAATGGAAGCTCGACTTCCAG	NA	NA	NA	NA	Yes	2	1.57061	1.97285	mESC	NA	1.58969	HEPG2_ATF6-KD	-1.99193	HEPG2_XBP1-KD
FOXO1	FOXO1_10bp_10bp_minP_6	GTAAACATGTTTACAGGATCCTACGTAAACATGTTTACGAATCCGTCCGTAAACATGTTTACCAGGCCGCTTGTAAACATGTTTACGATAGTACTCTAGAGGGTATATAATGGAAGCTCGACTTCCAG	minP	10bp	10bps	6	No	2	1.34965	0.0248782	mESC	0	1.32477	U2OS_Wortmannin	0	mESC_FOXA1-OE
NR1I2	NR1I2_10bp_10bp_mCMV_4	ATGAACTCGATGAACTCGAGCGGTGCAATGAACTCGATGAACTCCCGTACTCCTATGAACTCGATGAACTCGGAGAGTATAATGAACTCGATGAACTCCGACTCACTTGGCGTTTACTATGGGAGGTCTATATAAGCAGAGCTCGTTTAGTGAACCGTCAGATC	mCMV	10bp	10bps	4	No	2	0	1.51397	HEPG2	NA	2.47891	HEPG2_Rifampicin	-8.05505	U2OS_Calcitriol
ELK1	ELK1_10bp_10bp_hBGm_4	ACCGGAAGTTCGACACTCTACCGGAAGTGATCGTTCAAACCGGAAGTGGTCCACTAGACCGGAAGTGATCCTATACGGGCTGGGCATAAAAGTCAGGGCAGAGCCATCTATTGCTTACATTTGCTTCT	hBGm	10bp	10bps	4	No	1	5.99367	5.9828	U2OS	NA	0.0108627	mESC_PD-removal	0	HEPG2_ETV4-KD
NRF1	NRF1_5bp_10bp_mCMV_2	TGCGCATGCGCACGCTCTGCGCATGCGCAAGTAGTGCGCATGCGCAACTCTTGCGCATGCGCAATACTCCTCCGGCGTTTACTATGGGAGGTCTATATAAGCAGAGCTCGTTTAGTGAACCGTCAGATC	mCMV	5bp	10bps	2	No	1	5.78239	4.88561	mESC	NA	0.896775	HEPG2_NRF1-KD	NA	NA
E2F1	E2F1_5bp_10bp_mCMV_3	TTTGGCGCCAATTTGGTTTTGGCGCCAATGGTCCTTTGGCGCCAATTGGTATTTGGCGCCAATGATAGTACTCGGCGTTTACTATGGGAGGTCTATATAAGCAGAGCTCGTTTAGTGAACCGTCAGATC	mCMV	5bp	10bps	3	No	1	4.77266	4.49476	mESC	NA	0.277905	mESC_E2F1-KD	0	mESC_E2F3-KD
HOMEZ	HOMEZ_10bp_10bp_hBGm_5	TATAATCGTTTTTCTAATATCTTATAATCGTTTTTCGAGCTATCTATAATCGTTTTAGGAGCTCGGTATAATCGTTTTGATAGTACTCGGGCTGGGCATAAAAGTCAGGGCAGAGCCATCTATTGCTTACATTTGCTTCT	hBGm	10bp	10bps	5	No	1	4.09345	4.09345	HEPG2	NA	NA	NA	NA	NA
ZFX	ZFX_5bp_10bp_minP_1	AGGCCTTCTATAGGCCTGCTATAGGCCTGTCTTAGGCCTGATCCTATACTAGAGGGTATATAATGGAAGCTCGACTTCCAG	minP	5bp	10bps	1	No	1	4.0796	0.653694	mESC	3.42591	NA	NA	NA	NA
TFEB	TFEB_TF-seq_21bp_mCMV	GCTAGTAGGCCACGTGACCGGGGTAGGCCACGTGACCGGGGTAGGCCACGTGACCGGGGTAGGCCACGTGACCGGGATAGACAGAAGCTGGTATAGTGGCGTTTACTATGGGAGGTCTATATAAGCAGAGCTCGTTTAGTGAACCGTCAGATC	NA	NA	NA	NA	Yes	1	3.93116	4.22022	mESC	NA	NA	NA	-0.289068	HEPG2_XBP1-KD
THRA	THRA_5bp_10bp_mCMV_1	GTGACCTTATGAGGTCACTCTATGTGACCTTATGAGGTCACTCAGAGTGACCTTATGAGGTCACTCGCCGTGACCTTATGAGGTCACCGACTCACTTGGCGTTTACTATGGGAGGTCTATATAAGCAGAGCTCGTTTAGTGAACCGTCAGATC	mCMV	5bp	10bps	1	No	1	3.63204	3.07833	HEK293	NA	0.768353	HEPG2_THRA-KD	-0.214643	MCF7_Hexestrol
RBPJ	RBPJ_TF-seq_10bp_mCMV	GCTAACTTACTAGTGACCGCACTCGTGGGAACGTGGGAACGTGGGAACGTGGGAACGTGGGAACGTGGGAACGTGGGAACGTGGGAAGATAGTACTCGGCGTTTACTATGGGAGGTCTATATAAGCAGAGCTCGTTTAGTGAACCGTCAGATC	NA	NA	NA	NA	Yes	1	3.38643	3.38643	HEK293	NA	NA	NA	NA	NA
NEUROG2	NEUROG2_5bp_21bp_hBGm_1	AACATATGTTTCTATAACATATGTTGCTATAACATATGTTGTCTTAACATATGTTTAACTCTACTGTGTCTATACCGGGCTGGGCATAAAAGTCAGGGCAGAGCCATCTATTGCTTACATTTGCTTCT	hBGm	5bp	21bp	1	No	1	3.29495	3.29495	HEPG2	NA	NA	NA	NA	NA
PPARA	PPARA::RXRA_10bp_21bp_minP_5	ATGTAGGTCAAAGGTCATTCGATGGACGATGTAGGTCAAAGGTCATTCGCATCTCGATGTAGGTCAAAGGTCATGGACGAGTACATGTAGGTCAAAGGTCATCGACGCTGTTTGTTACTCAGTTAGAGGGTATATAATGGAAGCTCGACTTCCAG	minP	10bp	21bp	5	No	1	3.07071	3.07071	U2OS	NA	NA	NA	NA	NA
CLOCK	CLOCK_TF-seq_10bp_mCMV	GCTAACTTACTAGTGACCGCACTGTAGGTAGCGGTCACGTTTTCCCGGTCACGTTTTCCCGGTCACGTTTTCCCGGTCACGTTTTCCGATAGTACTCGGCGTTTACTATGGGAGGTCTATATAAGCAGAGCTCGTTTAGTGAACCGTCAGATC	NA	NA	NA	NA	Yes	1	2.87789	3.66712	mESC	NA	NA	NA	-0.789231	mESC_LIF-removal
GBX2	GBX2_5bp_21bp_hBGm_3	TAATTGGAGCGTAATTGCGATGTAATTGCCGATTAATTGTCGTACAAACGCCTTTTTCACGGGCTGGGCATAAAAGTCAGGGCAGAGCCATCTATTGCTTACATTTGCTTCT	hBGm	5bp	21bp	3	No	1	2.54143	0.437362	mESC	2.10407	NA	NA	NA	NA
CEBPB	CEBPB_5bp_21bp_mCMV_1	ATTGCGCAATTCTATATTGCGCAATTCAGAATTGCGCAATTCGCCATTGCGCAATGCTCGAAATCTAGTGGGTTTGGGCGTTTACTATGGGAGGTCTATATAAGCAGAGCTCGTTTAGTGAACCGTCAGATC	mCMV	5bp	21bp	1	No	1	2.51034	2.61462	mESC	NA	NA	NA	-0.104286	HEPG2_ATF4-KD
MYC	MYC_romanov_21bp_mCMV	GCTAACTTACTAGTGACCGCACTGTAGGTAGGTCTTCATGCACGTGCACGTGCACGTGCACGTGCACGTGCACGTGATAGACAGAAGCTGGTATAGTGGCGTTTACTATGGGAGGTCTATATAAGCAGAGCTCGTTTAGTGAACCGTCAGATC	NA	NA	NA	NA	Yes	1	2.45202	2.45202	HCT116	NA	NA	NA	NA	NA
WT1	WT1_10bp_21bp_mCMV_4	TGCGGGGGAGTGAGCGGTGCATGCGGGGGAGTCCGTACTCCTTGCGGGGGAGTGGAGAGTATATGCGGGGGAGTGCTCGAAATCTAGTGGGTTTGGGCGTTTACTATGGGAGGTCTATATAAGCAGAGCTCGTTTAGTGAACCGTCAGATC	mCMV	10bp	21bp	4	No	1	2.35374	1.19948	U2OS	2.27485	NA	NA	-1.12059	mESC_PD-removal
NFIA	NFIA_10bp_10bp_minP_5	TTGGCACCGTGCCAATCGATGGACGTTGGCACCGTGCCAATCGCATCTCGTTGGCACCGTGCCAAGGACGAGTACTTGGCACCGTGCCAAATACTCCTCCTAGAGGGTATATAATGGAAGCTCGACTTCCAG	minP	10bp	10bps	5	No	1	2.22984	1.89091	HCT116	0.338928	NA	NA	0	mESC_HIC2-KD
PPARG	PPARG::RXRA_5bp_21bp_mCMV_2	AAAGGTCAAAAGGTCACCGCTCAAAGGTCAAAAGGTCACAGTAGAAAGGTCAAAAGGTCACACTCTAAAGGTCAAAAGGTCACCGACGCTGTTTGTTACTCAGTGGCGTTTACTATGGGAGGTCTATATAAGCAGAGCTCGTTTAGTGAACCGTCAGATC	mCMV	5bp	21bp	2	No	1	2.22378	0.948569	A549	1.27521	NA	NA	0	mESC_NR1H2-KD
SMAD2::3::4	SMAD2::SMAD3::SMAD4_5bp_21bp_mCMV_1	CTGTCTGTCACCTTCTATCTGTCTGTCACCTTCAGACTGTCTGTCACCTTCGCCCTGTCTGTCACCTGCTCGAAATCTAGTGGGTTTGGGCGTTTACTATGGGAGGTCTATATAAGCAGAGCTCGTTTAGTGAACCGTCAGATC	mCMV	5bp	21bp	1	No	1	2.15342	1.52203	mESC	NA	0.631388	mESC_serum	NA	NA
RFX1	RFX1_10bp_21bp_Random_4	CGTTGCCATGGCAACGGAGCGGTGCACGTTGCCATGGCAACGCCGTACTCCTCGTTGCCATGGCAACGGGAGAGTATACGTTGCCATGGCAACGGCTCGAAATCTAGTGGGTTTGGGTTAGCGATCCAATTCAGCTAGATTTTAAGC	Random	10bp	21bp	4	No	1	2.11665	2.11665	mESC	NA	NA	NA	NA	NA
GLI1	GLI1_5bp_10bp_mCMV_3	GACCACCCGAGCGGACCACCCCGATGGACCACCCCCGATGACCACCCTCTCGTATACGGCGTTTACTATGGGAGGTCTATATAAGCAGAGCTCGTTTAGTGAACCGTCAGATC	mCMV	5bp	10bps	3	No	1	2.08833	0.146721	NPC	1.94161	NA	NA	NA	NA
CEBPA	CEBPA_TF-seq_21bp_minP	GCTAACTTACTAGTGACCGCACTGTAGGTAGGTCTTCATGTATAAATGCAATACCCGTGCAATCCCCGTGCAATCCCCATGCAATACCCGTGCAATACCCATAGACAGAAGCTGGTATAGTTAGAGGGTATATAATGGAAGCTCGACTTCCAG	NA	NA	NA	NA	Yes	1	2.08818	2.20474	HEPG2	NA	NA	NA	-0.116566	HEPG2_CEBPG-KD
NR1I3	NR1I3_10bp_21bp_mCMV_5	AAAGTTCATTCGATGGACGAAAGTTCATTCGCATCTCGAAAGTTCATGGACGAGTACAAAGTTCATCGACGCTGTTTGTTACTCAGTGGCGTTTACTATGGGAGGTCTATATAAGCAGAGCTCGTTTAGTGAACCGTCAGATC	mCMV	10bp	21bp	5	No	1	2.00505	2.00505	HEPG2	NA	NA	NA	0	U2OS_Calcitriol
ESRRB	ESRRB_5bp_10bp_hBGm_3	CAAGGTCAGAGCGCAAGGTCACGATGCAAGGTCACCGATCAAGGTCATCTCGTATACGGGCTGGGCATAAAAGTCAGGGCAGAGCCATCTATTGCTTACATTTGCTTCT	hBGm	5bp	10bps	3	No	1	1.46538	1.46538	mESC	NA	NA	NA	0	HEPG2_Rifampicin
ONECUT1	ONECUT1_romanov_10bp_minP	GCTAACTTACTAGTGACCGCACTGTAGGTAGGTCTTCATGTATAACCCAGCCCAACCATTGGGTTCCGTCCTGTACAAAGGCGGTTCCATAATATTGATTTATATTGATTTGATAGTACTCTAGAGGGTATATAATGGAAGCTCGACTTCCAG	NA	NA	NA	NA	Yes	1	1.44472	1.44472	HEPG2	NA	NA	NA	NA	NA
TFAP2A	TFAP2A_romanov_10bp_mCMV	GCTAACTTACTAGTGACCGCACTGTAGGTAGGTCTTCATGTATAACCCAGCCCAACCGCCCAGGGCTGCCCAGGGCTGCCCAGGGCTGATAGTACTCGGCGTTTACTATGGGAGGTCTATATAAGCAGAGCTCGTTTAGTGAACCGTCAGATC	NA	NA	NA	NA	Yes	1	1.44118	1.44118	MCF7	NA	NA	NA	NA	NA
NR3C2	NR3C2_10bp_21bp_Random_4	GGGAACACAATGTTCCCGAGCGGTGCAGGGAACACAATGTTCCCCCGTACTCCTGGGAACACAATGTTCCCGGAGAGTATAGGGAACACAATGTTCCCGCTCGAAATCTAGTGGGTTTGGGTTAGCGATCCAATTCAGCTAGATTTTAAGC	Random	10bp	21bp	4	No	1	1.38045	1.38045	mESC	NA	NA	NA	NA	NA
ZFP42	ZFP42_10bp_10bp_minP_4	CAATATGGCTCGACACTCTCAATATGGCGATCGTTCAACAATATGGCGGTCCACTAGCAATATGGCGATCCTATACTAGAGGGTATATAATGGAAGCTCGACTTCCAG	minP	10bp	10bps	4	No	1	1.36957	0.35714	mESC	1.01243	NA	NA	NA	NA
IRF1	IRF1_TF-seq_10bp_mCMV	GCTAACTTACTAGTGACCGCAGGAAGCGAAAATGAAATTGACTGGAAGCGAAAATGAAATTGACTGGAAGCGAAAATGAAATTGACTGATAGTACTCGGCGTTTACTATGGGAGGTCTATATAAGCAGAGCTCGTTTAGTGAACCGTCAGATC	NA	NA	NA	NA	Yes	1	1.22773	1.22773	mESC	NA	NA	NA	0	HEPG2_IRF3-KD
GATA3	GATA3_TF-seq_21bp_minP	GCTAACTTACTAGTGACCGCACTGTAGGTAGGTCTTCGTTATTTATCTCTTAGTTGTAGTTATTTATCTCTTAGTTGTAGTTATTTATCTCTTAGTTGTAATAGACAGAAGCTGGTATAGTTAGAGGGTATATAATGGAAGCTCGACTTCCAG	NA	NA	NA	NA	Yes	1	1.09188	1.09188	MCF7	NA	NA	NA	NA	HEPG2_GATA2-KD
RXRA	RXRA_5bp_10bp_minP_2	GGGGTCAAAGGTCACGCTCGGGGTCAAAGGTCAAGTAGGGGGTCAAAGGTCAACTCTGGGGTCAAAGGTCAATACTCCTCCTAGAGGGTATATAATGGAAGCTCGACTTCCAG	minP	5bp	10bps	2	No	1	1.05122	1.12023	mESC	NA	0.376492	mESC_basal-medium	-0.4455	mESC_NR1H2-KD
HIF1A	HIF1A_promega_10bp_mCMV	GCTAACTTACTGTGACTACGTGCTGCCTAGGTGACTACGTGCTGCCTAGGTGACTACGTGCTGCCTAGGTGACTACGTGCTGCCTAGGATAGTACTCGGCGTTTACTATGGGAGGTCTATATAAGCAGAGCTCGTTTAGTGAACCGTCAGATC	NA	NA	NA	NA	Yes	1	1.01618	1.23579	mESC	NA	NA	NA	-0.219602	HEPG2_XBP1-KD
STAT6	STAT6_TF-seq_10bp_mCMV	GCTGTTGCTCAATCGACTTCCCAAGAACAGGCTGTTGCTCAATCGACTTCCCAAGAACAGGCTGTTGCTCAATCGACTTCCCAAGAACAGGCTGTTGCTCAATCGACTTCCCAAGAACAGGATAGTACTCGGCGTTTACTATGGGAGGTCTATATAAGCAGAGCTCGTTTAGTGAACCGTCAGATC	NA	NA	NA	NA	Yes	1	0.775101	1.13472	mESC	NA	NA	NA	-0.359621	HEPG2_STAT3-KD
NR1D1	NR1D1_5bp_21bp_mCMV_3	CTGACCTACTGACCCACATCTTGGTCTGACCTACTGACCCACATCGGTCCCTGACCTACTGACCCACATCTGGTACTGACCTACTGACCCACATCATAGACAGAAGCTGGTATAGTGGCGTTTACTATGGGAGGTCTATATAAGCAGAGCTCGTTTAGTGAACCGTCAGATC	mCMV	5bp	21bp	3	No	0	1.65694	1.37008	HCT116	NA	0.286864	mESC_LIF-removal	NA	NA
NFAT5	NFAT5_5bp_10bp_minP_1	GTGGAAAGGTACGTCTATGTGGAAAGGTACGTCAGAGTGGAAAGGTACGTCGCCGTGGAAAGGTACGCGACTCACTTTAGAGGGTATATAATGGAAGCTCGACTTCCAG	minP	5bp	10bps	1	No	0	1.56981	0.857954	mESC	NA	0.711854	HCT116_Calcimycin	NA	NA
AR	AR_5bp_21bp_minP_2	GGGTACACCGTGTACCTCGCTCGGGTACACCGTGTACCTAGTAGGGGTACACCGTGTACCTACTCTGGGTACACCGTGTACCTCGACGCTGTTTGTTACTCAGTTAGAGGGTATATAATGGAAGCTCGACTTCCAG	minP	5bp	21bp	2	No	0	1.53303	1.53303	U2OS	NA	NA	NA	NA	NA
PGR	PGR_10bp_21bp_minP_4	GGTACACAGTGTTCCGAGCGGTGCAGGTACACAGTGTTCCCCGTACTCCTGGTACACAGTGTTCCGGAGAGTATAGGTACACAGTGTTCCGCTCGAAATCTAGTGGGTTTGTAGAGGGTATATAATGGAAGCTCGACTTCCAG	minP	10bp	21bp	4	No	0	1.49547	1.49547	MCF7	NA	NA	NA	NA	NA
OTX1	OTX1_5bp_10bp_minP_1	TAATCCGTCTATTAATCCGGCTATTAATCCGGTCTTTAATCCGGATCCTATACTAGAGGGTATATAATGGAAGCTCGACTTCCAG	minP	5bp	10bps	1	No	0	1.0719	0.890726	mESC	NA	0.181177	mESC_IWP2	NA	NA
SREBF1	SREBF1_TF-seq_21bp_mCMV	GCTAACTTACTAGTGAATCACCCCACATCACCCCACATCACCCCACATCACCCCACATCACCCCACATCACCCCACATAGACAGAAGCTGGTATAGTGGCGTTTACTATGGGAGGTCTATATAAGCAGAGCTCGTTTAGTGAACCGTCAGATC	NA	NA	NA	NA	Yes	0	0.818407	0.818407	mESC	NA	NA	NA	NA	NA
NR5A2	NR5A2_5bp_21bp_mCMV_1	TTCAAGGTCACTCTATTTCAAGGTCACTCAGATTCAAGGTCACTCGCCTTCAAGGTCACGCTCGAAATCTAGTGGGTTTGGGCGTTTACTATGGGAGGTCTATATAAGCAGAGCTCGTTTAGTGAACCGTCAGATC	mCMV	5bp	21bp	1	No	0	0.756749	0.521016	mESC	0	0.482783	mESC_LIF-removal	-0.24705	MCF7_Hexestrol
MYBL2	MYBL2_10bp_10bp_minP_5	TTAACGGTTATTCGATGGACGTTAACGGTTATTCGCATCTCGTTAACGGTTATGGACGAGTACTTAACGGTTATATACTCCTCCTAGAGGGTATATAATGGAAGCTCGACTTCCAG	minP	10bp	10bps	5	No	0	0.540364	0.540364	mESC	NA	NA	NA	NA	NA
