## Supplementary material for "Optimized reporters for multiplexed detection of transcription factor activity": Table S5

### Sheet: Sheet1
Primer name	Sequence (5'-3')
MT024	ACCTTGGAATTCCGGAGCGAACCGAGTTAG
MT025	CGCTTAGCTAGCCTCTTGGATGCGACGATG
MT164	CAAGCAGAAGACGGCATACGAGATNNNNNNNNGTGACTGGAGTTCAGACGTGTGCTCTTCCGATCTGGTGATGCGGCACTCGATCTTCATGGC
MT397	CAAGCAGAAGACGGCATACGAGATNNNNNNNNGTGACTGGAGTTCAGACGTGTGCTCTTCCGATCT
